# Exploring rhythmic and melodic preferences in budgerigars: Individual and possible sex-related variation

**DOI:** 10.64898/2026.08.30.748169

**Authors:** Masumi Wakita

**Affiliations:** Department of Psychology, Teikyo University, 359 Otsuka, Hachioji, Tokyo 192-0395, Japan

**Keywords:** Budgerigar, Preference, Rhythm, Melody, Auditory perception

## Abstract

Budgerigars (Melopsittacus undulatus) are vocal-learning birds with well-developed auditory abilities, but how they behaviorally evaluate melodic and rhythmic structure in sound sequences remains unclear. We examined whether budgerigars show preferences for these acoustic features and whether such preferences differ between the sexes. Three male and three female budgerigars were presented with four 8-s sound sequences in a preference apparatus: Simple (no pitch or temporal variation), Melody (pitch variation only), Rhythm (temporal variation only), and Complex (both pitch and temporal variation). Preference was quantified as the time spent in the area associated with each stimulus. No statistically significant differences among the four stimuli were detected within individuals. However, effect-size estimates indicated that two females spent more time with sequences containing rhythmic structure, whereas males showed no consistent preference related to either melodic or rhythmic components. Multidimensional scaling further suggested greater separation among stimulus conditions in females than in males. Consistent with this pattern, condition differentiation indices were higher in all three females than in all three males, although the sex difference was not statistically significant. These results suggest a possible sex-related difference in how budgerigars behaviorally weight temporal structure, with females showing greater differentiation among auditory sequence types under the present testing conditions.
