## Supplementary material for "Exploring rhythmic and melodic preferences in budgerigars: Individual and possible sex-related variation": Summary of Data

### Sheet: Sheet1
	Female									Male
	F1									M1
	C1	Simple	18752	53972	11106	28616	6044	7375		C1	Simple	32115	13791	2100	31020	19171	38881
	C2	Melody	15723	4441	14132	8024	17193	4442		C2	Melody	21373	26609	8774	34455	27960	48430
	C3	Rhythm	8134	45575	23738	18123	44534	41193		C3	Rhythm	14596	41016	9548	36137	49771	19509
	C4	Complex	60798	63897	4904	8867	58385	15558		C4	Complex	1613	6587	10072	26855	24306	40785
	F2									M2
	C1	Simple	6439	18608	28078	28816	21375	18350		C1	Simple	19869	21032	67714	27504	23851	10041
	C2	Melody	34445	2202	30834	44346	29843	29135		C2	Melody	34926	22772	42700	2555	11330	46740
	C3	Rhythm	18454	19599	15214	30957	60624	52885		C3	Rhythm	25484	41742	44741	20669	28566	17627
	C4	Complex	16154	12656	7446	10185	25570	52548		C4	Complex	3560	35976	43120	36164	14986	44980
	F3									M3
	C1	Simple	31507	32344	9313	10430	10364	1486		C1	Simple	30527	44464	65738	1099	63338	26071
	C2	Melody	29157	37099	23812	4793	18301	2550		C2	Melody	54707	58773	4548	773	13639	16133
	C3	Rhythm	40260	55446	60668	7169	24074	11326		C3	Rhythm	40753	3593	339	54669	29620	61297
	C4	Complex	24748	28898	31084	16602	11969	10974		C4	Complex	2190	65743	24323	45845	54314	6930
		Each value represents the total time spent in each stimulus area per session
